# MYC-MIZ1 Complexes at Enhancers Tune Neuroendocrine Identity of Small Cell Lung Cancer

**DOI:** 10.64898/2026.08.19.745709

**Authors:** Lisa M. Fröhlich, Hannah L. Tumbrink, Bikash Adhikari, Margarita Rempe, Jenny Ostendorp, Paula Zickler, Pascal Hunold, Michaela Höhne-Wiechmann, Alena Heimsoeth, Yichun Tang, Stefanie Lennartz, Ayla Schwäbe, Lisa Werr, Matthias Fischer, Alexander Quaas, Holger Grüll, Katia Garbert, Daniela Morgenthaler, Marian Touet, Johannes A. Hildebrand, Oliver Weigert, Filippo Beleggia, Dimitrios Papadopoulos, Elmar Wolf, Johannes Brägelmann, Julia Frede, Robert Hänsel-Hertsch, Martin L. Sos

**Affiliations:** German Cancer Consortium (DKTK), German Cancer Research Center (DKFZ), Heidelberg, Germany; Department of Medicine III, LMU University Hospital, LMU Munich, Munich, Germany; Department of Translational Oncology, German Cancer Research Center (DKFZ), LMU Munich, Munich, Germany; Department of Translational Genomics, Faculty of Medicine and University Hospital Cologne, University of Cologne, Cologne, Germany; Institute of Biochemistry, University of Kiel, Kiel, Germany; Center for Molecular Medicine Cologne (CMMC), University of Cologne, Cologne, Germany; Department of Experimental Pediatric Oncology, University Children’s Hospital of Cologne, Faculty of Medicine and University Hospital of Cologne, Cologne, Germany; University of Cologne, Institute of Pathology, Faculty of Medicine and University Hospital Cologne, Cologne, Germany; University of Cologne, Department of Radiology, Faculty of Medicine and University Hospital Cologne, Cologne, Germany; Dean’s Office, Medical Faculty and University Hospital Düsseldorf, Heinrich-Heine-University Düsseldorf, Germany; Department I of Internal Medicine, Faculty of Medicine and University Hospital Cologne, University of Cologne, Cologne, Germany; Department of Hematology and Stem Cell Transplantation, University Hospital Essen, Essen, Germany; Laboratory for Experimental Leukemia and Lymphoma Research (ELLF), LMU University Hospital, Munich, Germany; Mildred Scheel School of Oncology Aachen Bonn Cologne Düsseldorf (MSSO ABCD), Faculty of Medicine and University Hospital Cologne, University of Cologne, Cologne, Germany; Mildred Scheel Nachwuchszentrum, University of Würzburg, Am Hubland, Würzburg, Germany; Theodor Boveri Institute, Department of Biochemistry and Molecular Biology, Biocenter, University of Würzburg, Am Hubland, Würzburg, Germany; University Bonn, University Hospital Bonn, Medical Clinic and Polyclinic III Internal Medicine, Oncology, Hematology, and Rheumatology; Technical University of Munich, School of Medicine and Health, Institute of Laboratory Medicine, TUM University Hospital; Cologne Excellence Cluster on Cellular Stress Responses in Aging-Associated Diseases (CECAD), University of Cologne and University Hospital Cologne, Cologne, Germany; Institute of Human Genetics, University Hospital Cologne, Cologne, Germany

**Keywords:** Small Cell Lung Cancer (SCLC), Neuroendocrine Differentiation, MIZ1, MYC, Enhancer Regulation, DNA motif binding, Chemotherapy Response

## Abstract

MYC family members have been extensively studied as undruggable transcription factors regulating oncogenic signaling in highly aggressive tumors such as small cell lung cancer (SCLC), via promoter binding. Here, leveraging the previously described Myc-driven SCLC mouse model (RPM), we generated RPM-Miz1^ΔPOZ^ (RPMM) mice to uncover a Myc-dependent regulation of neuroendocrine (NE) differentiation, via enhancers. Our functional and genomic analyses reveal that Miz1 facilitates Myc binding to low-affinity E-boxes at distal chromosomal regions, thereby enabling Myc occupancy at sites with otherwise limited intrinsic affinity. We further show that SCLC patients and cellular models share an enrichment of low-affinity E-Box Myc binding motifs at enhancer regions that loop to genes of classic neuroendocrine differentiation. Integrated epigenetic and genomic analyses with AI-modeling implicate Myc/Miz1 binding at enhancers as the determinant for the expression of bona-fide neuroendocrine genes. In RPMM tumors, the suppression of neuroendocrine identity is paralleled by a redistribution of Myc protein towards promoter-proximal regions, hyper-activation of Myc transcriptional programs, apoptotic priming and enhanced sensitivity to etoposide. Together, these findings uncover Miz1/Myc-engaged enhancers as a central hub for neuroendocrine lineage programs and provide a mechanistic basis for a targeted inhibition of Miz1 to boost chemosensitivity in SCLC.
