## Supplementary_Table_4 for "MYC-MIZ1 Complexes at Enhancers Tune Neuroendocrine Identity of Small Cell Lung Cancer"

### Sheet: S_Fig_3G
seqnames	start	end	enh_idx	TargetGene	ABC.Score	signal	rank
chr12	52847789	52848535	102379	Nubpl,Akap6,1810007C17Rik,Prkd1,Dtd2,Gpr33,Gm35135,Arhgap5,1700031P21Rik	0.038635	1535.48	1
chr11	100391106	100391606	97104	Krt36,Krt17,Krt42,Eif1,Gast,Hap1,Jup,Gm12348,P3h4,Fkbp10,Nt5c3b,Klhl10,Klhl11,Acly,Mir7116,Krt32,Krt35,Krt13,Krt15,Krt19,Krt9,Krt14,Krt16	0.150933	1512.97	2
chr1	134713486	134713986	5235	Mgat4e,Syt2,Ppp1r12b	0.037314	1477.05	3
chr6	61233576	61234076	50992	A730020E08Rik,Ccser1,Gm5570,A530053G22Rik,Snca,Mmrn1	0.075592	1453.09	4
chr2	35677942	35678442	11822	Gm13446,Dab2ip,Ttll11,9030204H09Rik,4930402F06Rik	0.034064	1363.27	5
chr1	97918416	97918916	3978	Gin1,Gm29461,1700063A18Rik,4930533P14Rik,Slco4c1,Panct2,Slco6b1,Slco6c1,Ppip5k2,Pam,B230216N24Rik,1810006J02Rik,Slco6d1,Cntnap5b,Gm20268	0.078266	1273.45	6
chr9	35474216	35474716	76414	Rpusd4,4933422A05Rik,Ddx25,Pus3,Hyls1,Cdon,Pate4,Pate3,Pate2,Pate1,Pate10,Pate7,Pate6,Pate5,Gm3428,Gm5916,Gm3434,Gm3867,Pate12,Pate9	0.180984	1265.47	7
chr2	113980639	113981139	15070	4930533B01Rik,Arhgap11a,Gjd2,A530058N18Rik,C130080G10Rik,Aqr,Mir7002,Ano3,Tmco5b,Grem1,Scg5,Actc1,Zfp770,Dph6,4930528P14Rik	0.107207	1249.5	8
chr8	86389974	86390474	70109	Abcc12	0.029285	1175.65	9
chr2	58529908	58530408	12627	Galnt5,Gm13546,Acvr1,Upp2,Ermn,Cytip,Acvr1c,Gm13544,Ccdc148	0.095517	1163.67	10
chr12	12810202	12810702	100944	Tubb2a-ps2,4921511I17Rik,Mycn,Ddx1,Gm35725,Kcns3,Gm34637,4930448C13Rik	0.047221	1159.68	11
chr14	12161734	12162234	113371	Fezf2,Fhitos,Mir5124b,Cadps,Gm5087	0.036604	1159.68	12
chr5	136710668	136711168	46770	Myl10,Col26a1	0.159154	1147.7	13
chr6	87937318	87937818	52001	Efcc1,Gp9,Rab43,Isy1,Cnbp,Copg1,Hmces,H1f10,Gm5577,Rab7,Rpn1,Aplf	0.081467	1145.71	14
chr13	59926005	59926505	110239	Spata31d1d,4930528D03Rik,Isca1,A530065N20Rik,Gas1,4921517D22Rik,Spata31d1a,Spata31d1b,Gm5084	0.052234	1115.77	15
chr3	94484025	94484525	24446	Them4,C2cd4d,Lingo4,Tdrkh,Oaz3,Mrpl9,Riiad1,Celf3,Snx27,Tuft1,BC021767,Selenbp2,Mir8099-1,Mir8099-2,Tdpoz5,Tdpoz7,Spopfm2,Them5,1700040D17Rik	0.174608	1093.81	16
chr2	163722495	163722995	18745	Ttpal,Serinc3,0610039K10Rik,Pkig,Ada,Ccn5,Kcnk15,Rims4	0.289792	1073.85	17
chr13	43530897	43531726	108514	Sirt5,Nol7,Ranbp9,Mcur1,Rnf182,Gm20751,Cd83,Gm5083,Phactr1,A330076C08Rik,1700029N11Rik	0.448824	1069.88	18
chr1	89517722	89518222	3345	Agap1,C030007H22Rik	0.019605	1045.91	19
chr4	45713890	45714390	29081	Gm829,Gm12409,Aldh1b1,Igfbpl1,Stra6l,Ccdc180,Gm12408	0.102999	1041.92	20
chr11	96655728	96656228	96475	Skap1,Gm11529	0.014465	1039.92	21
chr11	5280934	5281434	89851	Kremen1,Znrf3	0.294472	1035.93	22
chr8	35933140	35934041	67463	Eri1,Gm16793,Mfhas1,Gm19410,Cldn23,5430403N17Rik,Prag1,Gm38414,Lonrf1,AI429214,Trmt9b,Dlc1,G630064G18Rik,Sgcz,Mir383,Msr1	0.121057	1031.04	23
chr18	25657504	25658004	136128	Celf4,Tpgs2	0.016927	1025.95	24
chr2	124505994	124506494	15736	4930583P06Rik	0.019377	1023.95	25
chr4	125856185	125856685	33240	2610028E06Rik	0.085219	1019.96	26
chr11	114467704	114468204	98672	4932435O22Rik	0.052233	1009.98	27
chr1	132123486	132123986	4803	Slc45a3,Elk4,Cdk18,Lemd1,Mir135b,Mfsd4a	0.121382	986.028	28
chr18	54952293	54952793	137576	Zfp608	0.042798	974.052	29
chr16	72959188	72959688	127390	Robo2,8030451O07Rik	0.02927	962.076	30
chr9	62531745	62532245	78686	Coro2b,Itga11	0.019153	962.076	31
chr4	141311779	141312279	36061	Arhgef19,Gm13056,Epha2,Fam131c,Clcnka,Clcnkb	0.11574	958.084	32
chr8	88377102	88377602	70418	Adcy7,Brd7	0.046418	948.104	33
chr8	103391399	103391899	71337	1600027J07Rik,Cdh11,4933400L20Rik	0.155069	946.108	34
chr13	77892645	77893145	111148	Slf1,Pou5f2	0.046552	944.112	35
chr2	174086305	174086805	20219	Stx16,Npepl1,Gm10714	0.11733	934.132	36
chr5	9781062	9781562	38363	Zfp804b,Grm3,Gm6455,4930558F17Rik,Gm5861,Speer1,Gm6460,1700003C15Rik	0.048103	926.148	37
chr1	194851725	194852225	8811	Mir3962,Cd34,Gm16897,A330023F24Rik,Mir29b-2,Mir29c,Cd46,Cr1l,Cr2	0.092235	920.16	38
chr15	84360688	84361188	121862	Parvg,Shisal1	0.108007	920.16	39
chr1	118913744	118914244	4207	Tfcp2l1,Mir6346,B020011L13Rik,Gli2	0.089254	918.164	40
chr15	58204016	58204516	119258	Atad2,Fbxo32,Klhl38,Anxa13	0.053906	916.168	41
chr9	115605373	115605873	81946	Mir467h,Gadl1	0.020688	912.176	42
chr1	64066847	64067347	2006	Fastkd2,Gm13749,Klf7,Mir6899,Dytn,Mdh1b,4933402D24Rik	0.080272	890.22	43
chr18	54631303	54631803	137549	9330117O12Rik,Redrum	0.118768	890.22	44
chr7	109841801	109842301	62312	Akip1,BC051019,Ascl3,Tmem9b,Scube2,Dennd5a,Nrip3	0.08427	886.228	45
chr8	13430360	13430860	66395	Atp4b,Grk1,Tmem255b,Gas6	0.24685	880.24	46
chr10	7582167	7582667	82952	Lrp11,Pcmt1,A630066F11Rik,Nup43,Lats1,Katna1,Ginm1,Tab2,Oprm1,Ipcef1,Ulbp1	0.271527	874.251	47
chr9	14574868	14575368	75275	Cwc15,Amotl1,Gm7607,1700012B09Rik,Izumo1r,Endod1,Kdm4d,Piwil4,Fut4	0.102945	866.267	48
chr17	26364207	26365055	130388	Luc7l,Neurl1b	0.023547	865.724	49
chr8	106268697	106269412	71732	Slc7a6,Slc7a6os,Prmt7,Smpd3	0.071662	858.939	50
chr13	28959510	28960010	107706	2610307P16Rik,Sox4,A330102I10Rik,Cdkal1	0.12499	856.287	51
chr3	17616559	17617059	21188	Sirpb1a,Sirpb1b,Sirpb1c,Gm5150,Mir124-2hg,Mir124a-2,Cypt12,Cyp7b1,4930433B08Rik	0.044678	854.291	52
chr18	78337333	78337833	139345	Siglec15,Slc14a1,Slc14a2,Setbp1	0.027466	852.295	53
chr11	108279880	108280380	98227	Cep112,Apoh	0.037805	840.319	54
chr5	26302414	26302914	39049	Gm7361,4930584F24Rik,Gm21671,Gm1979,Gm5862,Speer4a,Gm10471,5031410I06Rik,Gm10220	0.115917	836.327	55
chr7	79590504	79591004	60620	Polg,Mir9-3,Rhcg,Ticrr,Kif7,Pex11a,Wdr93	0.271688	824.351	56
chr18	75434483	75435212	139022	2010010A06Rik,Smad7,Ctif,Gm10532,Gm20544	0.344659	823.288	57
chr18	4980181	4980681	135311	Svil,Gm10556,Zfp438	0.030613	816.367	58
chr6	113986809	113987309	53692	Slc6a11	0.020265	804.391	59
chr13	47336898	47337398	108760	A930002C04Rik	0.016879	796.407	60
chr3	5754786	5755286	20954	Zfhx4,1110015O18Rik,Hnf4g,Gm17308,2700069I18Rik,Pex2,1700008P02Rik	0.071263	794.411	61
chr13	49094583	49095083	108949	Wnk2	0.024388	792.415	62
chr4	119633270	119633770	32622	Frg2f1,Guca2a,Guca2b	0.281786	792.415	63
chr9	58848612	58849112	78288	Rec114,Hcn4,Neo1	0.077387	792.415	64
chr9	86777284	86777784	80125	A330041J22Rik,Prss35,Mrap2,Pgm3,Me1,Snap91,Cep162,Tbx18	0.341796	792.415	65
chr5	142583702	142584202	47634	Papolb,Mmd2,Wipi2	0.063143	790.419	66
chr4	8646991	8647859	27778	Rab2a,Chd7,Car8	0.058554	788.262	67
chr9	100619894	100620394	80706	Stag1,Nck1,Slc35g2	0.039137	776.447	68
chr1	155809612	155810521	6191	Acbd6,Lhx4,Qsox1,Cep350,Fam163a,Gm5532,Tor1aip1,Tdrd5,Axdnd1	0.151527	773.626	69
chr4	152168045	152168545	37393	Hes2,Acot7	0.068813	770.459	70
chr6	93819808	93820308	52663	Magi1	0.040243	770.459	71
chr8	94066411	94066911	70939	Amfr,Ogfod1,Bbs2,Mt3,Nudt21,Mt4	0.310955	766.467	72
chr15	93563639	93564139	122730	Pphln1,Prickle1,Zcrb1,9430014N10Rik	0.054693	764.471	73
chr10	87272179	87272679	87266	Pah	0.014047	760.479	74
chr4	154856067	154856567	37854	Ttc34,Gm13112,Mmel1,Prxl2b,Tnfrsf14	0.127253	760.479	75
chr15	97812040	97812540	123033	Endou,Rapgef3,Slc48a1,Hdac7,Vdr	0.052266	758.483	76
chr8	125078676	125079176	74563	Tsnax,Disc1	0.046554	754.491	77
chr5	84153083	84153583	41762	1700031L13Rik,Mir1187,Tecrl,Epha5	0.309177	748.503	78
chr8	108439074	108439931	71961	Lncbate1,Zfhx3	0.037241	748.252	79
chr10	69238255	69238755	85427	Gm33035,Rhobtb1,A930033H14Rik,Cdk1	0.060587	744.511	80
chr2	119300099	119300599	15398	Ppp1r14d,Spint1,Rhov,Vps18,Gm14207,Dll4,Chac1,Ino80	0.085809	744.511	81
chr9	98280133	98280633	80547	4921534H16Rik,Nmnat3,Rbp1,Rbp2,Mrps22,E330023G01Rik	0.128086	744.511	82
chr12	70881225	70881725	102976	Frmd6,Actr10,3110056K07Rik	0.028782	742.515	83
chr8	70200191	70200691	68489	Tmem161a,Slc25a42,Armc6	0.028239	730.539	84
chr1	135156304	135156804	5308	Ptprv,Ptpn7,Arl8a,Gpr37l1	0.153837	726.547	85
chr1	81266619	81267119	2837	Nyap2	0.020986	724.551	86
chr2	146278368	146278868	16935	Ralgapa2,A930019D19Rik	0.062019	722.555	87
chr13	56582045	56582545	109867	Slc25a48,Fbxl21,Lect2,Tgfbi,Il9	0.063018	720.559	88
chr6	33832844	33833344	49628	Lrguk	0.01474	712.575	89
chr13	109822307	109822807	112700	Mir1904,Rab3c	0.024573	706.587	90
chr4	71764961	71765461	30341	Tle1,Aldoart1,Rasef,2310002L09Rik,Ptprd	0.029606	706.587	91
chr5	135903540	135904277	46625	Srrm3,Hspb1,Ywhag,Zp3	0.18189	704.607	92
chr15	57796253	57796753	119193	Zhx2,Derl1,Slc22a22	0.016824	700.599	93
chr11	80503904	80504404	94983	Psmd11,Cdk5r1,Myo1d,C030013C21Rik	0.203764	698.603	94
chr8	40572978	40573478	67561	Cnot7,Vps37a,Msr1,Fgf20,Mtmr7,Adam24,Adam25,Adam20,Adam39	0.161706	698.603	95
chr17	25802781	25804058	130273	Gng13,Chtf18,Rpusd1,Mslnl,Msln,Ciao3,Haghl,Mir6966,Ccdc78,Metrn,Fbxl16,Wdr24,Jmjd8,Stub1,Mir3082,Rhbdl1,Rhot2,Wdr90,Mcrip2	0.138335	697.183	96
chr8	70158265	70158765	68475	Rfxank,Nr2c2ap,Borcs8,Mef2b,Tmem161a,Slc25a42	0.073293	694.611	97
chr9	112207793	112208293	81755	2900079G21Rik,Arpp21,Mir128-2,2310075C17Rik	0.146853	692.615	98
chr11	117496787	117498276	99396	Gm11729,Gm8624,Gm11733,2900041M22Rik	0.112771	687.919	99
chr5	103341447	103341947	42529	1700021F02Rik,Ptpn13,Mapk10,4930429D17Rik,Slc10a6	0.370284	686.627	100
chr14	68355522	68356022	116005	Adam7,Adamdec1,Adam28	0.054599	680.639	101
chr3	101237104	101237604	24975	Cd2	0.051717	680.639	102
chr4	95346712	95347212	30980	Mysm1,Fggy,Eqtn,Cyp2j13,Cyp2j12,Cyp2j11,Cyp2j8	0.016039	678.643	103
chr3	122482877	122483797	26102	Abca4,Mir760,Bcar3,Fnbp1l,Mir7657,Pde5a,4930447N08Rik,4933405D12Rik,Fabp2,Myoz2,Synpo2,1700003H04Rik	0.093545	673.181	104
chr6	113860556	113861500	53672	Mir7042,Ghrl,Sec13,Atp2b2,Slc6a11	0.021693	669.841	105
chr6	137611896	137612559	55445	Eps8,Strap,Dera,Slc15a5,Lmo3	0.025865	668.675	106
chr2	72599524	72600024	13461	Cdca7,8430437L04Rik,6430710C18Rik	0.041933	666.667	107
chr1	85720272	85721266	2975	Sp140,A630001G21Rik,Mir8096,9930111H07Rik,Cab39,4933407L21Rik,Gpr55,Spata3,Htr2b,A530040E14Rik,Gm7609,Sp110,Sp100	0.549211	663.317	108
chr9	77910432	77911216	79876	Elovl5,Gsta4,Tinag,Mlip,5730403I07Rik,Klhl31,Gcm1,Fbxo9,Gsta1,Omt2a,Omt2b,Gm10635	0.341947	662.42	109
chr8	86651061	86651821	70140	Lonp2,Siah1a,Gm10638,Abcc12	0.048249	662.286	110
chr12	111693567	111694710	106167	2810029C07Rik,Mark3,Ckb,Trmt61a,Bag5,Klc1	0.082593	660.839	111
chr10	28345088	28345681	83761	Lama2,4930579H20Rik,Themis,2310057J18Rik,Rspo3	0.047025	659.933	112
chr9	77552201	77552990	79857	Lrrc1,Fam83b,Tinag,Mlip,5730403I07Rik,Klhl31	0.057484	655.696	113
chr17	29873157	29873973	131231	Mdga1	0.031067	654.835	114
chr12	26437860	26438360	101426	Rnf144a,4930549C15Rik,Mir6538,Rsad2,Cmpk2,Gm29687,4930480M12Rik,Gm29968,4933409F18Rik	0.364325	654.691	115
chr19	47188461	47188961	142931	Calhm2,Calhm1,Neurl1a	0.089466	654.691	116
chr11	30593044	30593544	90918	4930505A04Rik,Acyp2	0.069271	648.703	117
chr12	100003038	100003538	104834	Kcnk13	0.041839	648.703	118
chr9	56132054	56132554	77892	Rcn2,Pstpip1,Tspan3,Peak1,4930563M21Rik,Gm7444	0.25258	648.703	119
chr18	23491435	23491935	135961	Gm7788,Dtna	0.020007	646.707	120
chr3	154806667	154807167	27541	Tyw3,Tnni3k,Lhx8,Erich3	0.184359	646.707	121
chr6	28891556	28892056	49188	Lrrc4	0.017418	646.707	122
chr10	122883985	122884778	88988	Mirlet7i,Mon2,Usp15,Mir6412	0.023062	644.836	123
chr8	122021704	122022403	73741	Mir7237	0.016469	644.286	124
chr9	106126627	106127309	81003	Glyctk,Mir135a-1,Wdr82,Mirlet7g,Ppm1m,Col6a5,Col6a4	0.0351	642.753	125
chr4	115079506	115080006	32142	Tal1,Pdzk1ip1,Foxe3,Cmpk1,Cyp4x1,Cyp4x1os,Cyp4a29,Cyp4a12a,Cyp4a12b	0.242113	642.715	126
chr10	79803602	79804102	86260	Prss57,Palm,Misp	0.036353	640.719	127
chr16	32663054	32663554	125881	Zdhhc19,Tfrc,Tnk2,Tnk2os,Muc4,Muc20	0.131497	640.719	128
chr4	138729130	138730161	35497	Vwa5b1,Ubxn10,Pla2g2c,Pla2g2f,Pla2g5,Pla2g2a,Pla2g2e,Pla2g2d,Gm13030	0.265942	638.566	129
chr5	55128102	55128602	40824	4932441J04Rik,4930459L07Rik,4933402J10Rik	0.022147	634.731	130
chr9	121822526	121823026	82571	Klhl40,Hhatl,Ccdc13,Higd1a,Ackr2,Cyp8b1	0.029576	632.735	131
chr13	75992331	75992831	111110	Glrx,Rfesd,Gpr150,Mir682,Rhobtb3,Spata9,Arsk,Fam81b	0.292599	628.743	132
chr4	125568163	125568663	33191	Grik3	0.013516	628.743	133
chr12	100307429	100308649	104898	Calm1,Gm10432,Ttc7b,Rps6ka5	0.192604	627.355	134
chr1	39838770	39839644	1151	Creg2,Gm3646,1700066B17Rik,Map4k4,Il1r2,Il18r1,Rfx8,Gm16894,Il1rl2,Il1rl1,Il18rap	0.4227	626.286	135
chr10	3979055	3979555	82834	Mthfd1l,Plekhg1,Gm30570,H60c,B020014A21Rik	0.179283	624.75	136
chr11	104045131	104045631	97760	Crhr1	0.014265	624.75	137
chr18	82106707	82107207	139587	Mir5127	0.021612	624.75	138
chrX	48285128	48285628	144774	Ocrl,Xpnpep2,Sash3,Zdhhc9,Utp14a,Bcorl1,Elf4,Aifm1,Zfp280c,4930515L19Rik,Actrt1,Smarca1,Apln,Gpr119,Fsip2l,Enox2,Igsf1	0.088232	624.75	139
chr7	99306350	99306850	61682	Gm26705,Map6,Serpinh1	0.022793	618.762	140
chr8	31975573	31976073	67210	Nrg1	0.068971	618.762	141
chr9	121869918	121870418	82587	Higd1a,Ackr2,Cyp8b1,1700048O20Rik	0.044732	618.762	142
chr12	72821015	72821515	103131	Ppm1a,Six6,Dhrs7,4930447C04Rik	0.059728	616.766	143
chr8	47334114	47334614	67868	Trappc11,Stox2	0.028399	616.766	144
chr3	67867370	67867870	23038	Iqcj,Iqschfp,Rarres1,Schip1	0.121032	612.774	145
chr19	4862922	4863422	140210	Dpp3,Bbs1,Zdhhc24,Actn3,Ctsf,Ccdc87,Ccs	0.13027	606.786	146
chr8	104176964	104177464	71393	Gm29682,Cdh5,Bean1,Tk2,Cklf,Cmtm2a,Cmtm1	0.210887	604.79	147
chr2	157518432	157518932	18132	Blcap,Nnat	0.015901	602.794	148
chr12	72236579	72237079	103104	Rtn1	0.108754	598.802	149
chr6	145471710	145472210	55867	1700073E17Rik,Lmntd1,Tuba3b	0.028401	598.802	150
chr2	26285685	26286185	9889	Ccdc187,Gpsm1	0.051797	596.806	151
chr12	3887341	3887841	100574	Efr3b,Pomc,Dnmt3aos	0.028926	594.81	152
chr17	37028566	37029182	132181	1700031A10Rik,Rnf39,Ppp1r11,Zfp57,Gabbr1,H2-M3,H2-M10.5,2410137M14Rik,H2-M5,Mog,Ubd,H2-M2	0.125836	589.951	153
chr6	51592310	51593248	50497	Gm6559,Nfe2l3,Snx10,Skap2	0.03568	588.924	154
chr2	113654658	113655158	15050	4930533B01Rik,Grem1,Scg5	0.130933	588.822	155
chr12	89442342	89443088	104494	4930559C10Rik	0.013525	587.684	156
chr4	123050361	123051313	32882	Ppt1,Cap1,Mfsd2a,Mycl,Trit1,Bmp8b,Oxct2b,Ppie,Hpcal4,Nt5c1a,9530002B09Rik	0.054172	584.47	157
chr12	56387797	56388297	102609	Mbip,Sfta3-ps	0.018239	580.838	158
chr16	63220405	63220905	127172	Nsun3,Epha3	0.066086	580.838	159
chr2	161543767	161544267	18540	Ptprt	0.16132	578.842	160
chr8	90244609	90245109	70532	Tox3	0.338548	576.846	161
chr11	118239154	118239654	99646	Usp36	0.018296	574.85	162
chr14	48171976	48172476	114966	Peli2,Gm6498,Otx2os1,4930447J18Rik,Otx2	0.101466	574.85	163
chr4	45270976	45271476	29021	Frmpd1,Trmt10b,Dcaf10,Frmpd1os,Exosc3	0.062951	572.854	164
chr1	79832666	79833166	2786	Mrpl44,Scg2,Ap1s3,Wdfy1,Serpine2,Fam124b	0.064968	570.858	165
chr16	62807485	62807985	127158	Nsun3,Stx19,Pros1,Arl13b,Epha3	0.39536	570.858	166
chr5	91435212	91435712	41918	Ereg,Areg,Parm1,Gm19619,Btc,1700063O14Rik	0.07213	568.862	167
chr13	42656860	42657360	108419	Phactr1	0.174441	564.87	168
chr5	121345969	121346469	44824	Trafd1,Naa25	0.025507	564.87	169
chr2	116975656	116976156	15194	Tmco5,D330050G23Rik,Mir674,Rasgrp1	0.034089	562.874	170
chr5	15850067	15850567	38427	Cacna2d1,Gm9758,Speer4e,Gm10354,Gm17019,Gm21149,Gm21190,Gm21083,Speer4d,4930572O03Rik,Speer4cos,Speer4c,4930519H02Rik	0.360606	556.886	171
chr5	151296260	151296760	48584	1700028E10Rik,Stard13,Vmn2r18	0.028802	554.89	172
chr8	118348243	118348743	72944	Cdh13	0.01927	554.89	173
chr7	18949134	18950301	56833	Mill2,Pglyrp1,Ccdc61,Nova2,Nanos2,Mypop,Irf2bp1,Foxa3,Sympk,Psg18,Psg28,Psg26,Psg25,Psg27,Psg23,Psg21,Psg20,Psg22,Sycp1-ps1,Psg19,Psg17	0.042126	554.795	174
chr12	31926682	31927182	101808	Hbp1	1	552.894	175
chr10	77610430	77611217	86020	Itgb2,Pttg1ip,Sumo3,Ube2g2,Mir1930,Tspear,Gm19402,Gm9508,Gm10272,Gm10142,Krtap12-1,Gm10100,Gm9736,Gm3233,Gm10024	0.177915	552.03	176
chr5	3404957	3405648	38188	Lrrd1,Ankib1,Rbm48,1700109H08Rik,Fam133b,Cdk6,Mterf1a,Tmbim7,Gatad1	0.030985	552.023	177
chr7	112883808	112884308	62647	Rassf10	0.020002	550.898	178
chr10	100021932	100022613	88036	Csl,Gm35206,Kitl,Gm4301,Gm4312,Gm4305,Gm4307,Gm4303,Gm4302,Tmtc3,Gm35722	0.279937	549.853	179
chr16	37990576	37991463	126355	Lrrc58,Gpr156	0.032912	549.55	180
chr4	53515784	53516284	29557	Slc44a1,Fsd1l,Tal2	0.016307	548.902	181
chr8	67713046	67713546	68242	Psd3	0.123578	548.902	182
chr9	44686669	44687169	77035	Phldb1	1	548.902	183
chr11	4675282	4676134	89723	Nf2,Cabp7,Zmat5,Uqcr10,Ascc2,Gm11961,Mtmr3	0.056396	547.479	184
chr5	118010374	118011123	44351	Fbxo21,Tesc,Nos1	0.042925	545.333	185
chr2	139656777	139657277	16600	Ism1,Mir1952,Sptlc3,Tasp1,Esf1,Sel1l2	0.097974	544.91	186
chr1	127555829	127556870	4501	Tmem163,Acmsd,Map3k19,Zranb3,2900009J06Rik	0.02465	544.146	187
chr1	98350042	98350542	4009	Gm29461,1810006J02Rik,Slco6d1	0.127618	542.914	188
chr16	96175313	96175813	128610	Hmgn1,Get1,Lca5l,Sh3bgr,B3galt5,Itgb2l	0.060048	542.914	189
chr15	80159448	80160383	121211	Tab1,Mgat3,Mief1	0.086477	541.667	190
chr13	9061268	9061768	106901	Wdr37,Gtpbp4,Larp4b,Idi2	0.020675	540.918	191
chr13	68830375	68830875	110639	Gm8016	0.015875	540.918	192
chr17	35783872	35784372	132062	4833427F10Rik	0.071956	540.918	193
chr4	136631174	136631674	35015	Kdm1a,Tex46,Lactbl1,Ephb2	0.100875	540.918	194
chr11	90547991	90548983	96041	Cox11,Tom1l1,Hlf,Stxbp4,4930405D11Rik	0.056732	540.785	195
chr8	41004505	41005005	67592	Slc7a2,Pdgfrl,Mtus1,B430010I23Rik,Fgl1,Msr1,Adam24,Adam25,Adam20,Adam39	0.220926	538.922	196
chr5	28520895	28521668	39219	9530036O11Rik,Shh	0.029757	538.76	197
chr18	4994055	4994830	135315	Svil,Gm10556,Zfp438	0.040548	538.66	198
chr16	89950152	89951124	127842	Krtap11-1,Tiam1,Krtap20-2,Krtap21-1,Krtap6-2,Krtap8-1,Krtap7-1	0.035113	538.541	199
chr17	84709380	84709880	134808	Dync2li1,Abcg5,Abcg8,Lrpprc	0.182772	536.926	200
chr4	82464238	82464738	30491	Gm11264	0.013643	536.926	201
chr2	166352960	166353853	19241	Gm11468,5031425F14Rik	0.023673	535.794	202
chr11	62756734	62757234	93111	Zfp287,Trim16,Zfp286,Fbxw10,Cdrt4	0.08915	534.93	203
chr2	119322570	119323070	15405	Rhov,Vps18,Gm14207,Dll4,Chac1,Ino80	0.104508	534.93	204
chr6	72699447	72699947	51314	Kcmf1	0.01558	532.934	205
chr4	141066651	141067559	35990	Necap2	1	532.453	206
chr14	66324640	66325381	115865	1700001G11Rik,Trim35,Stmn4,Scara3,Gulo,Adam2,Ephx2,Chrna2,Ptk2b	0.072648	529.65	207
chr10	102158793	102159293	88065	Mgat4c,Mir3059,Nts,Alx1,Lrriq1	0.035983	528.942	208
chr3	27978208	27978708	21476	Pld1,Tmem212	0.054474	528.942	209
chr5	27373778	27374278	39109	Speer4b	0.014633	528.942	210
chr2	164036650	164037594	18795	Ywhab,Pabpc1l,Tomm34,Stk4,Kcns1,Wfdc5,Wfdc12,Wfdc15a,Wfdc15b,Svs3b,Svs4	0.149108	528.042	211
chr6	39478055	39478976	50001	Slc37a3,Rab19,Mkrn1,Gm10244,Dennd2a,Adck2,Ndufb2,Kdm7a,Braf	0.145687	527.115	212
chr13	98689862	98690362	111961	Tmem174,Tmem171,Fcho2	0.23364	526.946	213
chr14	98650498	98650998	116753	Klhl1,Dach1	0.029246	526.946	214
chr2	154465917	154466417	17621	Cbfa2t2	0.020894	526.946	215
chr9	29092316	29092816	76039	Ntm	0.084688	526.946	216
chr16	94354392	94354892	128384	Ripply3,Pigp,Ttc3	0.152826	524.95	217
chr17	81564632	81565132	134544	Slc8a1	0.022233	524.95	218
chr2	9604900	9605400	9165	1700061F12Rik,Gata3,Gm13262,Taf3	0.030635	524.95	219
chr5	124010942	124011442	45327	Hip1r,Mir7032,Vps37b	0.060921	524.95	220
chr7	46122964	46123854	59155	Nomo1,Kcnj11,Abcc8,Ush1c	0.067591	524.13	221
chr5	110486198	110487155	42996	A630023P12Rik,Galnt9	0.053029	524.008	222
chr19	41737652	41738527	142269	Arhgap19	0.040331	523.973	223
chr5	114552868	114553368	43774	Fam222a	0.03366	522.954	224
chr6	138130448	138130948	55479	Mgst1,Slc15a5,Lmo3,Gm30332	0.278947	522.954	225
chr4	45972045	45972545	29126	Ccdc180,Tdrd7,Tmod1	0.208051	520.958	226
chr13	51920722	51921745	109167	Gadd45g,4921525O09Rik	0.015417	520.508	227
chr12	100239316	100240147	104871	Gm10433,Calm1,Gm10432	0.022408	520.433	228
chr5	107868243	107869438	42822	1700028K03Rik,Glmn,A930041C12Rik,Evi5,Ube2d2b,Rpl5,Dipk1a,Mtf2,4930428O21Rik,Gfi1,Tmed5	0.123236	519.231	229
chr12	33731845	33732345	101935	Ferd3l,Twist1,Hdac9	0.026306	516.966	230
chr12	52671366	52671866	102354	Akap6,Gm35135,1700031P21Rik	0.05307	516.966	231
chr16	30953816	30954316	125721	Xxylt1	0.235857	516.966	232
chr2	93390241	93390741	14411	Gm13807,Cd82,Mir7001,Gm10804	0.075542	516.966	233
chr12	80172390	80172890	103625	Zfp36l1,2310015A10Rik,Actn1,Dcaf5	0.235022	514.97	234
chr15	27936759	27939326	118195	Trio,Fbxl7,Otulinl,Dnah5,Mir3964	0.05053	514.408	235
chr4	58981491	58982228	29886	Zkscan16,Ptgr1,Dnajc25,Gng10,Shoc1,Lpar1,Mir3095,Ecpas,Gm12596	0.165518	513.55	236
chr13	26154917	26155853	107604	1700092E19Rik,Gm11351,Hdgfl1,Prl,Prl3d1,Prl2b1,Prl8a6,Prl8a8	0.059352	513.34	237
chr17	24858962	24859462	130062	Fahd1,Hagh,Igfals,Nubp2	0.047593	512.974	238
chr8	117469571	117470691	72861	Mir7077,Mir7078,Plcg2,Sdr42e1,Gm38416	0.090642	511.151	239
chr2	74426718	74427218	13585	4930441J16Rik,Lnpk	0.048157	510.978	240
chr11	100816787	100817287	97202	Stat5b,Stat5a	0.020957	508.982	241
chr5	100024383	100024883	42244	Hnrnpd,Hnrnpdl,Enoph1,Tmem150c,Tmem150cos	0.065133	506.986	242
chr2	59717772	59718272	12747	Tanc1,Baz2b	0.017572	504.99	243
chr4	137686281	137686781	35241	Rap1gap,Rap1gapos	0.046017	504.99	244
chr6	141434396	141434896	55627	Pde3a,Gm10400,Slco1c1,Slco1b2,Slco1a4,Slco1a1,Slco1a6	0.063152	502.994	245
chr2	62806895	62807814	12929	Gca,Gcg,Fap,Ifih1,Kcnh7	0.095341	502.174	246
chr9	44719380	44720895	77049	Ddx6,Treh,Phldb1,Ift46,Tmem25,Ttc36,Kmt2a,Cd3d,Mpzl2,Jaml,Arcn1,Cd3e,Gm10684,Tmprss4	0.11138	501.319	247
chr4	91092402	91092902	30878	Elavl2,Gm12633	0.022754	500.998	248
chr1	75288993	75289837	2575	Dnajb2,Ptprn,Dnpep,Resp18	0.055053	500.592	249
chr1	95316897	95317397	3940	Fam174a,St8sia4,4930598F16Rik,1700063A18Rik	0.263506	499.002	250
chr4	116088475	116088975	32201	Faah,Uqcrh,Lrrc41,Rad54l,Lurap1,Nsun4	0.12758	499.002	251
chr5	107251706	107252206	42768	Tgfbr3,Brdt	0.032592	499.002	252
chr6	125467191	125467691	54708	Cd9,Vwf	0.163545	499.002	253
chr17	5805447	5805947	129040	3300005D01Rik,Snx9	0.171302	497.006	254
chr4	34240892	34241392	28487	Spaca1	0.033211	497.006	255
chr8	32293005	32293505	67215	Nrg1	0.017739	497.006	256
chr8	57772742	57773403	68054	Adam29,4930518J21Rik,Hand2os1,Galntl6,Gm15881	0.560679	495.468	257
chr13	63910274	63911001	110511	Ercc6l2,1700024I08Rik,Hsd17b3,Slc35d2	0.022257	493.132	258
chr10	60027522	60028022	84763	Anapc16,Ascc1	0.02335	493.014	259
chr15	81693777	81694277	121411	L3mbtl2,Chadl,Rangap1	0.076481	493.014	260
chr11	113521114	113522246	98518	Sstr2	0.015413	492.498	261
chr1	88924133	88924633	3259	1700067G17Rik	0.018511	491.018	262
chr10	89975438	89975938	87386	Anks1b	0.018999	491.018	263
chr7	139615616	139616559	64854	Nkx6-2,Cfap46,Mir6401	0.136525	489.407	264
chr3	68572167	68572667	23090	Il12a	0.025045	489.022	265
chr1	25922433	25922933	470	Gm20172,Gm597	0.014205	487.026	266
chr10	57727673	57728173	84601	Pkib,Smpdl3a,Fabp7	0.052696	487.026	267
chr18	38878415	38879139	136919	Fgf1,Gm5820,Gm19774	0.118008	485.517	268
chr5	34875847	34876555	39806	Msantd1,Rgs12	0.028422	485.19	269
chr1	39944399	39944899	1179	Map4k4,Il1r2,Gm16894	0.017656	485.03	270
chr12	26854949	26855449	101444	4933409F18Rik	0.112245	485.03	271
chr6	98869656	98870156	52941	Foxp1	0.047255	485.03	272
chr11	43086245	43087109	91508	Mir146,Gabrg2,Gabra1,Gabra6,Atp10b	0.127649	484.393	273
chr19	42903764	42905151	142479	Pyroxd2,Hps1,Hpse2	0.020528	482.709	274
chr16	52210810	52211632	126939	Alcam,Gm29686,4930404A05Rik	0.277703	481.166	275
chr5	73129750	73130250	41320	Slc10a4,Fryl	0.019848	481.038	276
chr2	165797908	165798408	19130	Zmynd8	0.04303	479.042	277
chr13	98631066	98631860	111950	2310005E17Rik,Tmem174,Tmem171,Fcho2	0.3226	477.987	278
chr5	134151960	134152743	46268	Castor2,Rcc1l,Gtf2ird2,Ncf1	0.251198	475.765	279
chr1	193086591	193087467	8685	Syt14,Utp25,Irf6,A130010J15Rik,Traf3ip3,Hsd11b1	0.126428	475.485	280
chr8	105693683	105695703	71605,71606	Carmil2,Acd,Pard6a,Enkd1,4933405L10Rik,Gfod2,Ranbp10,Ctcf	0.12612	475.012	281
chr4	62302442	62303252	30005	Slc31a2,Fkbp15,Slc31a1,Cdc26,Rnf183,Mup14,Mup16,Mup17,Mup18,Mup19,Mup5,Mup20,Mup3,Mup21,Zfp37,Wdr31	0.425805	472.256	282
chr13	26119288	26119788	107603	1700092E19Rik,Gm11351	0.036774	471.058	283
chr14	30541501	30542001	114305	Dcp1a,Tkt,Mir3076,Prkcd	0.102253	471.058	284
chr8	26725412	26725912	67047	2310008N11Rik	0.02693	471.058	285
chr14	71709586	71710086	116222	4930434J06Rik	0.038669	469.062	286
chr9	116038277	116038777	81974	Tgfbr2,Gm4668,Gadl1	0.06407	469.062	287
chr6	91838950	91839908	52563	Grip2,Ccdc174,4930590J08Rik,Fgd5	0.054583	468.196	288
chr12	112950338	112951159	106446	Jag2,Mir6941,Nudt14,Brf1,Btbd6	0.077706	467.153	289
chr17	67602324	67602824	133899	Lrrc30,Lama1,Gm36201,Arhgap28	0.115013	467.066	290
chr13	77450127	77450627	111141	Slf1	0.015222	465.07	291
chr17	31389385	31389885	131452	Pde9a	0.13254	465.07	292
chr18	24818555	24819055	136050	Fhod3	0.014542	465.07	293
chr11	120022872	120023372	100147	Aatk,Mir338,Mir3065	0.04341	463.074	294
chr18	23807452	23807952	135982	Gm15972,Mapre2,Mir6360,Zscan30	0.057844	463.074	295
chr8	122751225	122751725	73969	A530010L16Rik,Acsf3	0.043039	463.074	296
chr2	174445920	174446678	20281	Nelfcd,Ctsz,Tubb1,Prelid3b,Zfp831	0.202833	462.451	297
chr5	121853754	121854594	44918	Sh2b3,Mir7031,Pheta1,Cux2	0.149961	461.356	298
chr14	55085221	55086186	115206	Mhrt,Mir208b,Ngdn,Gm10364,Zfhx2,Zfhx2os,Thtpa,Ap1g2,Jph4,Myh7,Dhrs2	0.070167	460.663	299
chr14	25317523	25318547	113967	Gm32123,4930572O13Rik	0.020357	460.488	300
chr12	54385319	54386212	102454	1700104L18Rik,Gm7550,Egln3	0.593825	459.732	301
chr10	122692771	122693615	88955	Avpr1a,Ppm1h,Mir8104,Mir6412	0.132065	459.172	302
chr11	104157863	104158363	97777	Crhr1,Sppl2c	0.036587	459.082	303
chr19	42331983	42332483	142392	Mir3085,Crtac1	0.017058	459.082	304
chr4	134950416	134951130	34711	Tmem50a,Rsrp1,Syf2	0.0355	458.741	305
chr8	94581781	94582969	71023	9330175E14Rik,Nlrc5,Mir7072,Cpne2,Rspry1,Arl2bp,Pllp	0.063452	457.527	306
chr12	29089515	29090015	101593	Gm31333	0.016571	457.086	307
chr6	53855116	53855616	50647	4921529L05Rik,Tril,Cpvl	0.162193	457.086	308
chr7	66043530	66044517	59922	1810008I18Rik,Pcsk6,Snrpa1,Selenos,Chsy1,Lrrk1	0.132794	456.478	309
chr7	139544668	139546004	64839	Nkx6-2,Cfap46,Mir6401	0.069305	456.245	310
chr2	33615956	33616753	11451	Lmx1b,C130021I20Rik	0.033486	456.14	311
chr1	169235203	169235703	6953	Mir6354,Nuf2	0.019393	455.09	312
chr7	126271578	126273437	63616	Xpo6,1700123J17Rik,Sbk1,Lat,Mir7058,Spns1,Rabep2,Atp2a1,Nfatc2ip,Cd19	0.142552	453.226	313
chr1	190173510	190174010	8358	Prox1	0.017469	453.094	314
chr11	76415968	76416468	94398	Abr	1	453.094	315
chr13	46619539	46620039	108711	Cap2,Fam8a1,Nup153,Kif13a	0.027571	453.094	316
chr8	84435299	84435799	69760	Cacna1a	0.017284	453.094	317
chr7	65056894	65057649	59838	Tjp1	0.019776	452.381	318
chr13	35503165	35503986	108095	4930529N20Rik,1700019C18Rik,1700011B04Rik,Cdyl	0.040524	451.338	319
chr5	139175161	139175661	47065	Dnaaf5,Sun1	0.018909	451.098	320
chr11	45437873	45438373	91649	Gm12159	0.018356	449.102	321
chr13	94375985	94376485	111559	Gm9776,Ap3b1	0.081207	449.102	322
chr2	65981930	65982430	13056	Csrnp3,Ttc21b,Galnt3	0.0369	449.102	323
chr5	77474003	77474503	41687	Igfbp7,1700017L05Rik	0.136354	449.102	324
chr5	97195239	97195739	42161	Paqr3,4930467D21Rik,Naa11,Gk2,Antxr2	0.026132	449.102	325
chr9	114554515	114555015	81840	Trim71,Cnot10,Ccr4	0.061171	449.102	326
chr14	25554752	25555759	114032,114033	Mir3075	0.044858	447.421	327
chr4	155164466	155164966	37935	Ski	0.048048	447.106	328
chr12	12877511	12878477	100956	Tubb2a-ps2,Mycn,Ddx1,Gm34637	0.041316	443.64	329
chr14	12200284	12200784	113378	Fezf2,Cadps	0.018294	443.114	330
chr4	123797840	123798340	32986	Akirin1,Rhbdl2,Ndufs5	0.110846	441.118	331
chr7	142088529	142089308	65154	Dusp8,Gm45618,Gm39115,Gm2431,Krtap5-2,Krtap5-3,Krtap5-5	0.083478	439.744	332
chr13	73403880	73404380	110950	Irx4,Ndufs6,Mrpl36,Lpcat1,Eprn	0.031237	439.122	333
