## Supplementary_Table_5 for "MYC-MIZ1 Complexes at Enhancers Tune Neuroendocrine Identity of Small Cell Lung Cancer"

### Sheet: Test_metrics
track	test_mse_global	test_pearson	test_spearman
RPM_Myc	0.0322661	0.878032	0.552067
RPMM_Myc	0.0322661	0.878313	0.564215

### Sheet: CAGCTG_to_scrambled
mutation_type	track	N	mean_delta	median_delta	frac_positive	frac_negative
low_to_scrambled	RPMM_Myc	3872	-0.150497	-0.0705597	0.0767045	0.923295
low_to_scrambled	RPM_Myc	3872	-0.266881	-0.145581	0.0397727	0.960227
